# Secretion of an Argonaute protein by a parasitic nematode and the evolution of its siRNA guides

**DOI:** 10.1101/343772

**Authors:** FWN Chow, G Koutsovoulos, C Ovando-Vázquez, K Neophytou, JR Bermúdez-Barrientos, DR Laetsch, E Robertson, S Kumar, JM Claycomb, M Blaxter, C Abreu-Goodger, AH Buck

**Author notes:** Author’s contributed equally (FWN Chow, G Koutsovoulos, C Ovando-Vázquez). Current address: INRA, UMR 1355 Institute Sophia Agrobiotech, 06903 Sophia Antipolis, France. Current address: CONACYT-CNS-IPICYT, San Luis Potosí, SLP 78216, México.

## Abstract

Extracellular RNA has been proposed to mediate communication between cells and organisms however relatively little is understood regarding how specific sequences are selected for export. Here we describe a specific Argonaute protein (exWAGO) that is secreted in extracellular vesicles (EVs) released by the gastrointestinal nematode *Heligmosomoides bakeri*, at multiple copies per EV. Phylogenetic and gene expression analyses demonstrate exWAGO orthologues are highly conserved and abundantly expressed in related parasites but highly diverged in free-living genus *Caenorhabditis*. We show that the most abundant small RNAs released from the nematode parasite are not microRNAs as previously thought, but rather secondary small interfering RNAs (siRNAs) that are produced by RNA-dependent RNA Polymerases. The siRNAs that are released in EVs have distinct evolutionary properties compared to those resident in free-living or parasitic nematodes. Immunoprecipitation of exWAGO demonstrates that it specifically associates with siRNAs from transposons and newly evolved repetitive elements that are packaged in EVs and released into the host environment. Together this work demonstrates molecular and evolutionary selectivity in the small RNA sequences that are released in EVs into the host environment and identifies a novel Argonaute protein as the mediator of this.
