## Supplemental Data 1 for "Secretion of an Argonaute protein by a parasitic nematode and the evolution of its siRNA guides"

### Sheet: Supplementary table X
		H.bakeri							Angiostrongylus cantonensis				Haemonchus contortus							Dictyocaulus viviparus						Teladorsagia circumcincta							Necator Americanus								C. elegans
						Adults						Female Adults					Female Adults							Female Adults						Female Adults						Adults					Adults (n=2)
Kinfin Cluster	Agos	Transcript				R1	R2	R3	Transcript			SRR3199277	Transcript				ERR229537	ERR229538	ERR229539	Transcript				SRR1021573	SRR1021580	Transcript				ERR949591	ERR949590	ERR949598	Transcript			SRR609895		Kinfin Cluster	Agos	Transcript	mean tpm
OG1273	ALG-1/2	HPOL_0000030201	1	53.503	53.503	71.1351	59.5701	29.8036	ACAC_0001146701-mRNA-1	1	24.524	24.524	HCOI00645900	1	36.8129	5.92904	5.2909	7.24306	5.25314	Ndv.1.0.1.t00688	1	70.5196	70.5196	23.9596	117.08	TELCIR_01476	1	4.88774	4.88774	5.18732	4.84625	4.62965	NECAME_00512	1	10.37	10.37		OG1273	alg-1	F48F7.1	27
OG1273	ALG-1/2												HCOI00973200			30.8839	33.8656	32.2356	26.5505																			OG1273	alg-2	T07D3.7	74
OG2206	ALG/3/4	HPOL_0001406201	0.170611	9.12818	9.12818	10.3892	8.51712	8.47818	ACAC_0000725001-mRNA-1	0.0376575	0.923511	0.923511	HCOI00190000	0.00240486	0.08853	0	0	0	0	Ndv.1.0.1.t10055	0.00730209	0.514941	0.514941	0.273095	0.756786								NECAME_00996	0.535393	5.55205	5.55205		OG2206	alg-3	T22B3.2	7
OG2206	ALG/3/4												HCOI00423800=422600			0.08853	0	0.125695	0.139895																			OG2206	alg-4	ZK757.3	8
OG2647	Rde-1	HPOL_0000845401	0.97909	52.3842	52.3842	71.7859	70.9142	14.4526	ACAC_0000347501-mRNA-1	7.70302	188.909	101.016	HCOI00164500	0.261994	9.64476	9.64476	10.778	9.93652	8.21978	Ndv.1.0.1.t07398	0.94242	66.4591	66.4591	28.9549	103.963	TELCIR_03423	0.949876	4.64274	4.64274	2.40956	9.5581	1.96057	NECAME_17223	0.408071	4.23171	4.23171		OG16344	alg-5 (hpo-24)	T23D8.7	40
OG2647	Rde-1								ACAC_0000175401-mRNA-1			32.1453																										OG2647	rde-1	K08H10.7	19
OG2647	Rde-1								ACAC_0000550701-mRNA-1			55.7469																										OG1964	prg-1	D2030.6	215
OG1964	Prg-1/2	HPOL_0001776901	0.203252	10.8746	10.8746	10.3053	9.62745	12.6911	ACAC_0000732901-mRNA-1	0.262612	6.44029	6.44029	HCOI00858400	0.238565	8.78226	5.17614	4.96778	5.23187	5.32875	Ndv.1.0.1.t08812	0.255983	18.0518	18.0518	7.23581	28.8678	TELCIR_08869	2.26782	11.0845	8.1302	8.22199	6.02331	10.1453	NECAME_04914	0.436417	4.52567	4.52567		OG1964	prg-2	C01G5.2	121
OG1964	Prg-1/2												HCOI00963300			3.60612	2.98611	3.83567	3.99659							TELCIR_08868			2.95433	3.32922	1.41733	4.11644						OG1462	ppw-2	Y110A7A.18	65
OG1462	Ppw-2, WAGO-1/4/5	HPOL_0001716001	1.70855	91.4124	91.4124	105.973	110.27	57.9941	ACAC_0000366701-mRNA-1	1.04368	25.5951	25.5951	HCOI01857400	1.11341	40.988	40.988	41.3078	42.0795	39.5766							TELCIR_18034			1.66295	0.180167	4.42807	0.380621	NECAME_04778	1.62587	16.8604	16.8604		OG1462	wago-1	R06C7.1	309
OG1462	Ppw-2, WAGO-1/4/5																																					OG1462	wago-4	F58G1.1	108
OG1747	PAZ/PIWI cluster	HPOL_0001264301	1.99183	106.569	106.569	143.55	132.409	43.7487	ACAC_0001312901-mRNA-1	6.08328	149.186	28.2927	HCOI01900100	0.981873	36.1456	36.1456	38.4218	37.9274	32.0878	Ndv.1.0.1.t03554	0.734269	51.7804	40.4469	11.1161	69.7778	TELCIR_23883	4.75368	23.2347	2.3642	2.48057	2.79325	1.81877	NECAME_04893	0.85761	8.89346	8.89346		OG1462	wago-5	ZK1248.7	0
OG1747	PAZ/PIWI cluster								ACAC_0000653701-mRNA-1			4.95069								Ndv.1.0.1.t07144			11.3335	9.78617	12.8808	TELCIR_23494			8.84001	11.7994	6.72142	7.99924						OG13844	C04F12.1	C04F12.1	29
OG1747	PAZ/PIWI cluster								ACAC_0001427601-mRNA-1			37.0693														TELCIR_14829			9.30748	12.2572	7.088	8.57725						OG4712	wago-10	T22H9.3	0.6
OG1747	PAZ/PIWI cluster								ACAC_0000533001-mRNA-1			66.6935														TELCIR_25106			2.72305	3.90321	1.94882	2.31712						OG4712	wago-11	Y49F6A.1	0.9
OG1747	PAZ/PIWI cluster								ACAC_0000022201-mRNA-1			12.1799																										OG4712	hrde-1	C16C10.3	276
OG7955	PAZ/PIWI cluster	HPOL_0001407701	0.497213	26.6024	26.6024	25.9178	24.465	29.4243					HCOI01265100	0.437014	16.0878	10.9594	12.2018	9.86714	10.8092							TCIRC_merged_OG7955	0.968347	4.73302	4.73302	4.53035	1.67292	7.9958	NAMER_merged_OG7955	0.0780953	0.809852	0.809852		OG4712	nrde-3	R04A9.2	39
OG7955	PAZ/PIWI cluster												HCOI01395800			5.12838	4.33081	7.22759	3.82675																			OG2324	ergo-1	R09A1.1	157
OG7955	PAZ/PIWI cluster																																					OG14035	csr-1	F20D12.1	158
OG13844 /OG00671	C04F12.1/PAZ/PIWI cluster	HPOL_0001272201	0.940171	50.3019	50.3019	60.169	63.0753	27.6615	ACAC_0001277701-mRNA-1	2.94399	72.1984	27.6177	HCOI00518800	1.10392	40.6384	26.6729	26.1135	28.7948	25.1104	Ndv.1.0.1.t10797	0.659985	46.5419	46.5419	18.8202	74.2636	TELCIR_25386	7.06646	34.539	7.76318	7.80304	7.5749	7.91159	NECAME_05417	9.24149	95.8346	45.7761		OG2647	ZK218.8	ZK218.8	0
OG13844 /OG00671	C04F12.1/PAZ/PIWI cluster								ACAC_0000406001-mRNA-1			44.5806	HCOI00191200			13.9655	13.8084	14.7106	13.3776							TELCIR_15735			22.7928	26.3372	21.54	20.5012	NECAME_05418			36.668		OG7562	ppw-1	C18E3.7	29
OG13844 /OG00671	C04F12.1/PAZ/PIWI cluster																									TELCIR_14669			3.98305	5.19746	2.48467	4.26703	NECAME_15259			10.9802		OG7562	sago-1	K12B6.1	23
OG13844 /OG00671	C04F12.1/PAZ/PIWI cluster																																NECAME_15257			2.41035		OG7562	sago-2	F56A6.1	1
OG304	exWAGO	Hb-exWAGO	11.842	633.584	617.58	856.801	725.26	270.677	ACAC_0001052101-mRNA-1	9.53065	233.729	145.978	HCOI02120600	3.44534	126.833	118.241	126.833	122.364	105.527	dvip_exon_fixed	0.646155	45.5666	42.4511	15.7349	69.1674	TCIRC_exon_trim	12.8776	62.9424	62.9424	74.6817	34.3696	79.7759	NAME_model	4.55362	47.2212	47.2212
OG304	exWAGO	HPOLY_dupl_merged			16.0041	20.496	18.5586	8.95767	ACAC_0000510101-mRNA-1			26.066								Ndv.1.0.1.t12677			3.11548	0.724948	5.50602													tpm value from EMBL Expression Atlas
OG304	exWAGO								ACANT_exon			61.685																										Deep sequencing of the Caenorhabditis elegans transcriptome using RNA isolated from various developmental stages under various experimental conditions RW0001 - uninfected worms
Normalized to ALG1/2
	H. bakeri	A. cantonesis	H. contortus	D. viviparus	T. circumcincta	N. americanus
OG1273 - ALG-1/2	1	1	1	1	1	1
OG2206 - ALG/3/4	0.170611	0.0376575	0.00240486	0.00730209		0.535393
OG2647 - Rde-1	0.97909	7.70302	0.261994	0.94242	0.949876	0.408071
OG1964 - Prg-1/2	0.203252	0.262612	0.238565	0.255983	2.26782	0.436417
OG1462 - Ppw-2, WAGO-1/4/5	1.70855	1.04368	1.11341			1.62587
OG1747 - PAZ/PIWI cluster	1.99183	6.08328	0.981873	0.734269	4.75368	0.85761
OG7955 - PAZ/PIWI cluster	0.497213		0.437014		0.968347	0.0780953
OG13844 /OG00671 - C04F12.1/PAZ/PIWI cluster	0.940171	2.94399	1.10392	0.659985	7.06646	9.24149
OG304 - exWAGO	11.842	9.53065	3.44534	0.646155	12.8776	4.55362
